# High-density, targeted monitoring of tyrosine phosphorylation reveals activated signaling networks in human tumors

**DOI:** 10.1101/2020.06.01.127787

**Authors:** Lauren E. Stopfer, Cameron T. Flower, Aaron S. Gajadhar, Bhavin Patel, Sebastien Gallien, Daniel Lopez-Ferrer, Forest M. White

**Affiliations:** Koch Institute for Integrative Cancer Research, Massachusetts Institute of Technology, Cambridge, MA; Center for Precision Cancer Medicine, Massachusetts Institute of Technology, Cambridge, MA; Department of Biological Engineering, Massachusetts Institute of Technology, Cambridge, MA; Program in Computational and Systems Biology, Massachusetts Institute of Technology, Cambridge, MA; Thermo Fisher Scientific, San Jose, CA; Thermo Fisher Scientific, Rockford, IL; Thermo Fisher Scientific, Precision Medicine Science Center, Cambridge, MA

## Abstract

Tyrosine phosphorylation (pTyr) plays a pivotal role in signal transduction and is commonly dysregulated in cancer. As a result, profiling tumor pTyr levels may reveal therapeutic insights critical to combating disease. Existing discovery and targeted mass spectrometry-based methods used to monitor pTyr networks involve a tradeoff between broad coverage of the pTyr network, reproducibility in target identification across analyses, and accurate quantification. To address these limitations, we developed a targeted approach, termed “SureQuant pTyr,” coupling low input pTyr enrichment with a panel of isotopically labeled, tyrosine phosphorylated internal standard (IS) peptides. Using internal standard guided acquisition, the real-time detection of IS peptides during the analysis initiates the sensitive and selective quantitation of endogenous pTyr targets. This framework allows for reliable quantification of several hundred commonly dysregulated pTyr targets with high quantitative accuracy, enhances target detection success rates, and improves the robustness and usability of targeted acquisition. We establish the clinical applicability of SureQuant pTyr by profiling pTyr signaling levels in human colorectal tumors using minimal sample input, characterizing patient specific oncogenic driving mechanisms. While in some cases pTyr profiles align with previously reported proteomic, genomic, and transcriptomic molecular characterizations, we highlight instances of new insights gained using pTyr characterization and emphasize the complementary nature of pTyr measurements with traditional biomarkers for improving patient stratification and identifying therapeutic targets. The turn-key nature of this approach opens the door to rapid and reproducible pTyr profiling in research and clinical settings alike and enable pTyr-based measurements for applications in precision medicine.

**Summary:** A targeted, mass spectrometry-based method, termed “SureQuant pTyr,” enables highly sensitive and reproducible profiling of tyrosine phosphorylation levels in human colorectal tumors and reveals dysregulated signaling networks for enhanced tumor characterization and biomarker identification.
