## Supplementary material for "High-density, targeted monitoring of tyrosine phosphorylation reveals activated signaling networks in human tumors": Data file 1

### Sheet: Table S1
Table S1	340 pTyr peptides for targeted analysis
Peptide #	Peptide Sequence	Heavy Peptide Sequence	Final concentration (pmol/µl)	Gene	pTyr residue number	Protein description
Peptide1	ADY[+80]DTLSLR	ADY[+80]DTLSLR[+10]	1	PKP3	pY176	Plakophilin-3 OS=Homo sapiens OX=9606 GN=PKP3 PE=1 SV=1
Peptide2	AEDGSVIDY[+80]ELIDQDAR	AEDGSVIDY[+80]ELIDQDAR[+10]	1	ANXA2	pY188	Annexin A2 OS=Homo sapiens OX=9606 GN=ANXA2 PE=1 SV=2		Modifications key
Peptide3	AEFAEY[+80]ASVDR	AEFAEY[+80]ASVDR[+10]	1	PAG1	pY227	Phosphoprotein associated with glycosphingolipid-enriched microdomains 1 OS=Homo sapiens OX=9606 GN=PAG1 PE=1 SV=2		Y[+80] = Tyrosine phosphorylation
Peptide4	AEGSDVANAVLDGADC[+57]IMLSGETAKGDY[+80]PLEAVR	AEGSDVANAVLDGADC[+57]IMLSGETAKGDY[+80]PLEAVR[+10]	1	PKM	pY370	Pyruvate kinase PKM OS=Homo sapiens OX=9606 GN=PKM PE=1 SV=4		T[+80] = Threonine phosphorylation
Peptide5	AESGPDLRY[+80]EVTSGGGGTSR	AESGPDLRY[+80]EVTSGGGGTSR[+10]	1	DSP	pY28	Desmoplakin OS=Homo sapiens OX=9606 GN=DSP PE=1 SV=3		S[+80] = Serine phosphorylation
Peptide6	AGSLPNY[+80]ATINGK	AGSLPNY[+80]ATINGK[+8]	1	TNS1	pY1404	Tensin-1 OS=Homo sapiens OX=9606 GN=TNS1 PE=1 SV=2		C[+57] = Carboxyamidomethylcysteine
Peptide7	AHY[+80]THSDYQYSQR	AHY[+80]THSDYQYSQR[+10]	1	PKP2	pY161	Plakophilin-2 OS=Homo sapiens OX=9606 GN=PKP2 PE=1 SV=2
Peptide8	ALDY[+80]YMLR	ALDY[+80]YMLR[+10]	1	TLN1	pY70	Talin-1 OS=Homo sapiens OX=9606 GN=TLN1 PE=1 SV=3
Peptide9	ALELDPNLY[+80]R	ALELDPNLY[+80]R[+10]	1	MYH10	pY761	Myosin-10 OS=Homo sapiens OX=9606 GN=MYH10 PE=1 SV=3
Peptide10	ALELDSNLY[+80]R	ALELDSNLY[+80]R[+10]	1	MYH9	pY754	Myosin-9 OS=Homo sapiens OX=9606 GN=MYH9 PE=1 SV=4
Peptide11	ALMDEEDMDDVVDADEY[+80]LIPQQGFFSSPSTSR	ALMDEEDMDDVVDADEY[+80]LIPQQGFFSSPSTSR[+10]	1	EGFR	pY1016	Epidermal growth factor receptor OS=Homo sapiens OX=9606 GN=EGFR PE=1 SV=2
Peptide12	ALPQNDDHY[+80]VMQEHR	ALPQNDDHY[+80]VMQEHR[+10]	1	TNK2	pY284	Activated CDC42 kinase 1 OS=Homo sapiens OX=9606 GN=TNK2 PE=1 SV=3
Peptide13	ANDTQEFNLSAY[+80]FER	ANDTQEFNLSAY[+80]FER[+10]	3.47128	DUSP3	pY101	Dual specificity protein phosphatase 3 OS=Homo sapiens OX=9606 GN=DUSP3 PE=1 SV=1
Peptide14	APTNEFY[+80]A	APTNEFY[+80](A)	1	SDC4	pY197	Syndecan-4 OS=Homo sapiens OX=9606 GN=SDC4 PE=1 SV=2
Peptide15	APYTC[+57]GGDSDQY[+80]VLMSSPVGR	APYTC[+57]GGDSDQY[+80]VLMSSPVGR[+10]	1	IRS2	pY823	Insulin receptor substrate 2 OS=Homo sapiens OX=9606 GN=IRS2 PE=1 SV=2
Peptide16	AQQGLY[+80]QVPGPSPQFQSPPAK	AQQGLY[+80]QVPGPSPQFQSPPAK[+8]	1	BCAR1	pY128	Breast cancer anti-estrogen resistance protein 1 OS=Homo sapiens OX=9606 GN=BCAR1 PE=1 SV=2
Peptide17	AQY[+80]EDIANR	AQY[+80]EDIANR[+10]	1	KRT75	pY327	Keratin, type II cytoskeletal 75 OS=Homo sapiens OX=9606 GN=KRT75 PE=1 SV=2
Peptide18	ARPSEY[+80]DLLWVPGR	ARPSEY[+80]DLLWVPGR[+10]	1	PARD3B	pY1056	Partitioning defective 3 homolog B OS=Homo sapiens OX=9606 GN=PARD3B PE=1 SV=2
Peptide19	AY[+80]EFAER	AY[+80]EFAER[+10]	1	CLTC	pY1096	Clathrin heavy chain 1 OS=Homo sapiens OX=9606 GN=CLTC PE=1 SV=5
Peptide20	AY[+80]TNFDAER	AY[+80]TNFDAER[+10]	1	ANXA2P2	pY30	Putative annexin A2-like protein OS=Homo sapiens OX=9606 GN=ANXA2P2 PE=5 SV=2
Peptide21	AY[+80]TNFDAERDALNIETAIK	AY[+80]TNFDAERDALNIETAIK[+8]	1	ANXA2P2	pY30	Putative annexin A2-like protein OS=Homo sapiens OX=9606 GN=ANXA2P2 PE=5 SV=2
Peptide22	DASSQDC[+57]Y[+80]DIPR	DASSQDC[+57]Y[+80]DIPR[+10]	1	GAB1	pY406	GRB2-associated-binding protein 1 OS=Homo sapiens OX=9606 GN=GAB1 PE=1 SV=2
Peptide23	DDAQY[+80]SHLGGNWA	DDAQY[+80]SHLGGNW(A)	1	CD3D	pY160	T-cell surface glycoprotein CD3 delta chain GN=CD3D
Peptide24	DDGMEEVVGHTQGPLDGSLY[+80]AK	DDGMEEVVGHTQGPLDGSLY[+80]AK[+8]	1	TNS1	pY366	Tensin-1 OS=Homo sapiens OX=9606 GN=TNS1 PE=1 SV=2
Peptide25	DGHPLSPERDHLEGLY[+80]AK	DGHPLSPERDHLEGLY[+80]AK[+8]	1	PARD3B	pY1000	Partitioning defective 3 homolog B OS=Homo sapiens OX=9606 GN=PARD3B PE=1 SV=2
Peptide26	DGNGY[+80]ISAAELR	DGNGY[+80]ISAAELR[+10]	1	CALM1	pY100	Calmodulin-1 GN=CALM1
Peptide27	DGSSQQLQGY[+80]IPSNYVAEDR	DGSSQQLQGY[+80]IPSNYVAEDR[+10]	1	FRK	pY99	Tyrosine-protein kinase FRK OS=Homo sapiens OX=9606 GN=FRK PE=1 SV=1
Peptide28	DHLEGLY[+80]AK	DHLEGLY[+80]AK[+8]	1	PARD3B	pY1000	Partitioning defective 3 homolog B OS=Homo sapiens OX=9606 GN=PARD3B PE=1 SV=2
Peptide29	DIEQVPQQPTY[+80]VQALFDFDPQEDGELGFR	DIEQVPQQPTY[+80]VQALFDFDPQEDGELGFR[+10]	1	GRB2	pY160	Growth factor receptor-bound protein 2 OS=Homo sapiens OX=9606 GN=GRB2 PE=1 SV=1
Peptide30	DLEQPTY[+80]RYESSSYTDQFSR	DLEQPTY[+80]RYESSSYTDQFSR[+10]	1	TJP1	pY1059	Tight junction protein ZO-1 OS=Homo sapiens OX=9606 GN=TJP1 PE=1 SV=3
Peptide31	DLEY[+80]LDLK	DLEY[+80]LDLK[+8]	1	PLEKHA7	pY665	Pleckstrin homology domain-containing family A member 7 OS=Homo sapiens OX=9606 GN=PLEKHA7 PE=1 SV=2
Peptide32	DNEVDGQDY[+80]HFVVSR	DNEVDGQDY[+80]HFVVSR[+10]	1	DLG3	pY673	Disks large homolog 3 OS=Homo sapiens OX=9606 GN=DLG3 PE=1 SV=2
Peptide33	DPHYQDPHSTAVGNPEY[+80]LNTVQPTC[+57]VNSTFDSPAHWAQK	DPHYQDPHSTAVGNPEY[+80]LNTVQPTC[+57]VNSTFDSPAHWAQK[+8]	1	EGFR	pY1138	Epidermal growth factor receptor OS=Homo sapiens OX=9606 GN=EGFR PE=1 SV=2
Peptide34	DQEAPSTTEY[+80]SEIK	DQEAPSTTEY[+80]SEIK[+8]	1	SIGLEC5	pY544	Sialic acid-binding Ig-like lectin 5 OS=Homo sapiens OX=9606 GN=SIGLEC5 PE=1 SV=1
Peptide35	DQY[+80]LMWLTQK	DQY[+80]LMWLTQK[+8]	1	PIK3R1	pY580	Phosphatidylinositol 3-kinase regulatory subunit alpha OS=Homo sapiens OX=9606 GN=PIK3R1 PE=1 SV=2
Peptide36	DSQMQNPY[+80]SR	DSQMQNPY[+80]SR[+10]	1	MUC13	pY501	Mucin-13 OS=Homo sapiens OX=9606 GN=MUC13 PE=1 SV=3
Peptide37	DSSTC[+57]PGDY[+80]VLSVSENSR	DSSTC[+57]PGDY[+80]VLSVSENSR[+10]	1	CRKL	pY48	Crk-like protein OS=Homo sapiens OX=9606 GN=CRKL PE=1 SV=1
Peptide38	DSSTSPGDY[+80]VLSVSENSR	DSSTSPGDY[+80]VLSVSENSR[+10]	1	CRK	pY47	Adapter molecule crk OS=Homo sapiens OX=9606 GN=CRK PE=1 SV=2
Peptide39	DSTY[+80]DLPR	DSTY[+80]DLPR[+10]	1	GAB2	pY266	GRB2-associated-binding protein 2 OS=Homo sapiens OX=9606 GN=GAB2 PE=1 SV=1
Peptide40	DTY[+80]DALHMQALPPR	DTY[+80]DALHMQALPPR[+10]	1	CD247	pY153	T-cell surface glycoprotein CD3 zeta chain OS=Homo sapiens OX=9606 GN=CD247 PE=1 SV=2
Peptide41	DVTIGGSAPIY[+80]VK	DVTIGGSAPIY[+80]VK[+8]	2.60434	PARD3	pY489	Partitioning defective 3 homolog OS=Homo sapiens OX=9606 GN=PARD3 PE=1 SV=2
Peptide42	DWSHY[+80]FK	DWSHY[+80]FK[+8]	2.91039	KRT18	pY129	Keratin, type I cytoskeletal 18 OS=Homo sapiens OX=9606 GN=KRT18 PE=1 SV=2
Peptide43	DY[+80]HFVTSR	DY[+80]HFVTSR[+10]	1	DLG1	pY760	Disks large homolog 1 OS=Homo sapiens OX=9606 GN=DLG1 PE=1 SV=2
Peptide44	DY[+80]LIDGSR	DY[+80]LIDGSR[+10]	3.45514	VCL	pY107	Vinculin OS=Homo sapiens OX=9606 GN=VCL PE=1 SV=4
Peptide45	DY[+80]SNFDQEFLNEK	DY[+80]SNFDQEFLNEK[+8]	1	PRKCD	pY630	Protein kinase C delta type OS=Homo sapiens OX=9606 GN=PRKCD PE=1 SV=2
Peptide46	DY[+80]STLTSVSSHDSR	DY[+80]STLTSVSSHDSR[+10]	1	ITGB4	pY1510	Integrin beta-4 OS=Homo sapiens OX=9606 GN=ITGB4 PE=1 SV=5
Peptide47	DYEVDGRDY[+80]HFVTSR	DYEVDGRDY[+80]HFVTSR[+10]	1	DLG1	pY760	Disks large homolog 1 OS=Homo sapiens OX=9606 GN=DLG1 PE=1 SV=2
Peptide48	DYSHY[+80]YTTIQDLR	DYSHY[+80]YTTIQDLR[+10]	1	KRT19	pY130	Keratin, type I cytoskeletal 19 OS=Homo sapiens OX=9606 GN=KRT19 PE=1 SV=4
Peptide49	EAAY[+80]HPEVAPDVR	EAAY[+80]HPEVAPDVR[+10]	1	TLN1	pY2224	Talin-1 OS=Homo sapiens OX=9606 GN=TLN1 PE=1 SV=3
Peptide50	EATQPEPIY[+80]AESTK	EATQPEPIY[+80]AESTK[+8]	2.25287	PRAG1	pY413	Inactive tyrosine-protein kinase PRAG1 OS=Homo sapiens OX=9606 GN=PRAG1 PE=1 SV=4
Peptide51	EC[+57]DY[+80]SIDGINR	EC[+57]DY[+80]SIDGINR[+10]	1	TLN2	pY1665	Talin-2 OS=Homo sapiens OX=9606 GN=TLN2 PE=1 SV=4
Peptide52	EDDQY[+80]SHLQGNQLR	EDDQY[+80]SHLQGNQLR[+10]	1	CD3G	pY171	T-cell surface glycoprotein CD3 gamma chain GN=CD3G
Peptide53	EEPEALY[+80]AAVNK	EEPEALY[+80]AAVNK[+8]	1	ITSN2	pY968	Intersectin-2 OS=Homo sapiens OX=9606 GN=ITSN2 PE=1 SV=3
Peptide54	EEPIY[+80]IITEYMAK	EEPIY[+80]IITEYMAK[+8]	1	LYN	pY316	Tyrosine-protein kinase Lyn OS=Homo sapiens OX=9606 GN=LYN PE=1 SV=3
Peptide55	EEY[+80]DVLDK	EEY[+80]DVLDK[+8]	1	CD247	pY83	T-cell surface glycoprotein CD3 zeta chain OS=Homo sapiens OX=9606 GN=CD247 PE=1 SV=2
Peptide56	EGSDSY[+80]AITFR	EGSDSY[+80]AITFR[+10]	1	PLCG2	pY680	1-phosphatidylinositol 4,5-bisphosphate phosphodiesterase gamma-2 OS=Homo sapiens OX=9606 GN=PLCG2 PE=1 SV=4
Peptide57	EIDVSY[+80]VK	EIDVSY[+80]VK[+8]	1	EPHB4	pY614	Ephrin type-B receptor 4 OS=Homo sapiens OX=9606 GN=EPHB4 PE=1 SV=2
Peptide58	EIENLTQQY[+80]EEK	EIENLTQQY[+80]EEK[+8]	1	MYH11	pY1408	Myosin-11 OS=Homo sapiens OX=9606 GN=MYH11 PE=1 SV=3
Peptide59	EILDEAY[+80]VMASVDNPHVC[+57]R	EILDEAY[+80]VMASVDNPHVC[+57]R[+10]	1	EGFR	pY764	Epidermal growth factor receptor OS=Homo sapiens OX=9606 GN=EGFR PE=1 SV=2
Peptide60	EKPAQDPLY[+80]DVPNASGGQAGGPQRPGR	EKPAQDPLY[+80]DVPNASGGQAGGPQRPGR[+10]	1	RIN1	pY36	Ras and Rab interactor 1 OS=Homo sapiens OX=9606 GN=RIN1 PE=1 SV=4
Peptide61	ELGEY[+80]GFHEYTEVK	ELGEY[+80]GFHEYTEVK[+8]	1	ALDH1A1	pY481	Retinal dehydrogenase 1 OS=Homo sapiens OX=9606 GN=ALDH1A1 PE=1 SV=2
Peptide62	ELPPDQAEY[+80]C[+57]IAR	ELPPDQAEY[+80]C[+57]IAR[+10]	1	ACTN1	pY859	Alpha-actinin-1 OS=Homo sapiens OX=9606 GN=ACTN1 PE=1 SV=2
Peptide63	ELY[+80]GEVIR	ELY[+80]GEVIR[+10]	1	INPP5D	pY221	Phosphatidylinositol 3,4,5-trisphosphate 5-phosphatase 1 OS=Homo sapiens OX=9606 GN=INPP5D PE=1 SV=2
Peptide64	ENDY[+80]ESISDLQQGR	ENDY[+80]ESISDLQQGR[+10]	1	PAG1	pY417	Phosphoprotein associated with glycosphingolipid-enriched microdomains 1 OS=Homo sapiens OX=9606 GN=PAG1 PE=1 SV=2
Peptide65	EQY[+80]DVPQEWR	EQY[+80]DVPQEWR[+10]	1	MUC12	pY5413	Mucin-12 OS=Homo sapiens OX=9606 GN=MUC12 PE=1 SV=2
Peptide66	ERDY[+80]AEIQDFHR	ERDY[+80]AEIQDFHR[+10]	1	PARD3	pY1080	Partitioning defective 3 homolog OS=Homo sapiens OX=9606 GN=PARD3 PE=1 SV=2
Peptide67	ERPPPVPNPDY[+80]EPIR	ERPPPVPNPDY[+80]EPIR[+10]	1	CD3E	pY188	T-cell surface glycoprotein CD3 epsilon chain precursor GN=CD3E
Peptide68	ESMC[+57]STPAFPVSPETPY[+80]VK	ESMC[+57]STPAFPVSPETPY[+80]VK[+8]	2.89208	TNS3	pY855	Tensin-3 OS=Homo sapiens OX=9606 GN=TNS3 PE=1 SV=2
Peptide69	EVPIY[+80]ANR	EVPIY[+80]ANR[+10]	2.82129	ADAM9	pY769	Disintegrin and metalloproteinase domain-containing protein 9 OS=Homo sapiens OX=9606 GN=ADAM9 PE=1 SV=1
Peptide70	EYDQLY[+80]EEYTR	EYDQLY[+80]EEYTR[+10]	1	PIK3R2	pY464	Phosphatidylinositol 3-kinase regulatory subunit beta OS=Homo sapiens OX=9606 GN=PIK3R2 PE=1 SV=2
Peptide71	EYDRLY[+80]EEYTR	EYDRLY[+80]EEYTR[+10]	1	PIK3R1	pY467	Phosphatidylinositol 3-kinase regulatory subunit alpha OS=Homo sapiens OX=9606 GN=PIK3R1 PE=1 SV=2
Peptide72	FANY[+80]IDK	FANY[+80]IDK[+8]	1	VIM	pY117	Vimentin OS=Homo sapiens OX=9606 GN=VIM PE=1 SV=4
Peptide73	FANY[+80]IEK	FANY[+80]IEK[+8]	2.61335	DES	pY122	Desmin OS=Homo sapiens OX=9606 GN=DES PE=1 SV=3
Peptide74	FASEASGY[+80]QDNIAR	FASEASGY[+80]QDNIAR[+10]	1	DES	pY363	Desmin OS=Homo sapiens OX=9606 GN=DES PE=1 SV=3
Peptide75	FASQQGMTAY[+80]GTR	FASQQGMTAY[+80]GTR[+10]	2.55969	CNN1	pY182	Calponin-1 OS=Homo sapiens OX=9606 GN=CNN1 PE=1 SV=2
Peptide76	FAVPTY[+80]AAK	FAVPTY[+80]AAK[+8]	2.62445	ADAM9	pY778	Disintegrin and metalloproteinase domain-containing protein 9 OS=Homo sapiens OX=9606 GN=ADAM9 PE=1 SV=1
Peptide77	FEEPAPLSY[+80]DSRPR	FEEPAPLSY[+80]DSRPR[+10]	1	TJP1	pY1140	Tight junction protein ZO-1 OS=Homo sapiens OX=9606 GN=TJP1 PE=1 SV=3
Peptide78	FELSC[+57]Y[+80]SLAPQIK	FELSC[+57]Y[+80]SLAPQIK[+8]	1	ASS1	pY133	Argininosuccinate synthase OS=Homo sapiens OX=9606 GN=ASS1 PE=1 SV=2
Peptide79	FHPEPY[+80]GLEDDQR	FHPEPY[+80]GLEDDQR[+10]	1.83357	CTNND1	pY280	Catenin delta-1 OS=Homo sapiens OX=9606 GN=CTNND1 PE=1 SV=1
Peptide80	FIHQQPQSSSPVY[+80]GSSAK	FIHQQPQSSSPVY[+80]GSSAK[+8]	2.07523	PXN	pY88	Paxillin OS=Homo sapiens OX=9606 GN=PXN PE=1 SV=3
Peptide81	FLEDDPSDPTY[+80]TSSLGGK	FLEDDPSDPTY[+80]TSSLGGK[+8]	2.07523	EPHB3	pY792	Ephrin type-B receptor 3 OS=Homo sapiens OX=9606 GN=EPHB3 PE=1 SV=2
Peptide82	FQKEIENLTQQY[+80]EEK	FQKEIENLTQQY[+80]EEK[+8]	1	MYH11	pY1408	Myosin-11 OS=Homo sapiens OX=9606 GN=MYH11 PE=1 SV=3
Peptide83	GAY[+80]SLSIR	GAY[+80]SLSIR[+10]	1	YES1	pY194	Tyrosine-protein kinase Yes OS=Homo sapiens OX=9606 GN=YES1 PE=1 SV=3
Peptide84	GDKQVEY[+80]LDLDLDSGK	GDKQVEY[+80]LDLDLDSGK[+8]	1	GAB1	pY627	GRB2-associated-binding protein 1 OS=Homo sapiens OX=9606 GN=GAB1 PE=1 SV=2
Peptide85	GDY[+80]PLEAVR	GDY[+80]PLEAVR[+10]	3.91319	PKM	pY370	Pyruvate kinase PKM OS=Homo sapiens OX=9606 GN=PKM PE=1 SV=4
Peptide86	GEGLY[+80]ADPYGLLHEGR	GEGLY[+80]ADPYGLLHEGR[+10]	2.73765	SRCIN1	pY396	SRC kinase signaling inhibitor 1 OS=Homo sapiens OX=9606 GN=SRCIN1 PE=1 SV=4
Peptide87	GEPNVSY[+80]IC[+57]SR	GEPNVSY[+80]IC[+57]SR[+10]	1	GSK3A	pY279	Glycogen synthase kinase-3 alpha OS=Homo sapiens OX=9606 GN=GSK3A PE=1 SV=2
Peptide88	GGGPYDAPGGDDSY[+80]I	GGGPYDAPGGDDSY[+80](I)	1	CDHR5	pY844	Cadherin-related family member 5 OS=Homo sapiens OX=9606 GN=CDHR5 PE=1 SV=3
Peptide89	GHDGLY[+80]QGLSTATK	GHDGLY[+80]QGLSTATK[+8]	1	CD247	pY142	T-cell surface glycoprotein CD3 zeta chain OS=Homo sapiens OX=9606 GN=CD247 PE=1 SV=2
Peptide90	GHEY[+80]TNIK	GHEY[+80]TNIK[+8]	1	PTPN11	pY546	Tyrosine-protein phosphatase non-receptor type 11 OS=Homo sapiens OX=9606 GN=PTPN11 PE=1 SV=2
Peptide91	GIVVY[+80]TGDR	GIVVY[+80]TGDR[+10]	1	ATP1A1	pY260	Sodium/potassium-transporting ATPase subunit alpha-1 OS=Homo sapiens OX=9606 GN=ATP1A1 PE=1 SV=1
Peptide92	GKVSYQDY[+80]EIEISDASEVEK	GKVSYQDY[+80]EIEISDASEVEK[+8]	1	MX1	pY129	Interferon-induced GTP-binding protein Mx1 OS=Homo sapiens OX=9606 GN=MX1 PE=1 SV=4
Peptide93	GLC[+57]TSPAEHQYFMT[+80]EY[+80]VATR	GLC[+57]TSPAEHQYFMT[+80]EY[+80]VATR[+10]	1	MAPK7	pT219;pY221	Mitogen-activated protein kinase 7 OS=Homo sapiens OX=9606 GN=MAPK7 PE=1 SV=2
Peptide94	GLC[+57]TSPAEHQYFMTEY[+80]VATR	GLC[+57]TSPAEHQYFMTEY[+80]VATR[+10]	1	MAPK7	pY221	Mitogen-activated protein kinase 7 OS=Homo sapiens OX=9606 GN=MAPK7 PE=1 SV=2
Peptide95	GLIDRDLY[+80]R	GLIDRDLY[+80]R[+10]	1	DSP	pY2159	Desmoplakin OS=Homo sapiens OX=9606 GN=DSP PE=1 SV=3
Peptide96	GMSVY[+80]GLGR	GMSVY[+80]GLGR[+10]	1	CNN3	pY261	Calponin-3 OS=Homo sapiens OX=9606 GN=CNN3 PE=1 SV=1
Peptide97	GMTVY[+80]GLPR	GMTVY[+80]GLPR[+10]	1	CNN1	pY261	Calponin-1 OS=Homo sapiens OX=9606 GN=CNN1 PE=1 SV=2
Peptide98	GNFNY[+80]VEFTR	GNFNY[+80]VEFTR[+10]	1	MYL9	pY156	Myosin regulatory light polypeptide 9 OS=Homo sapiens OX=9606 GN=MYL9 PE=1 SV=4
Peptide99	GNPPHSAPC[+57]VPNGSALLLSNPAY[+80]R	GNPPHSAPC[+57]VPNGSALLLSNPAY[+80]R[+10]	1	DDR1	pY513	Epithelial discoidin domain-containing receptor 1 OS=Homo sapiens OX=9606 GN=DDR1 PE=1 SV=1
Peptide100	GPAVGIY[+80]NDNINTEMPR	GPAVGIY[+80]NDNINTEMPR[+10]	1	CDCP1	pY707	CUB domain-containing protein 1 OS=Homo sapiens OX=9606 GN=CDCP1 PE=1 SV=3
Peptide101	GPAY[+80]GLSAEVK	GPAY[+80]GLSAEVK[+8]	1	CNN1	pY12	Calponin-1 OS=Homo sapiens OX=9606 GN=CNN1 PE=1 SV=2
Peptide102	GQEATDTEY[+80]SEIK	GQEATDTEY[+80]SEIK[+8]	1	SIGLEC9	pY456	Sialic acid-binding Ig-like lectin 9 OS=Homo sapiens OX=9606 GN=SIGLEC9 PE=1 SV=2
Peptide103	GQESEY[+80]GNITYPPAMK	GQESEY[+80]GNITYPPAMK[+8]	1	PTPN6	pY536	Tyrosine-protein phosphatase non-receptor type 6 OS=Homo sapiens OX=9606 GN=PTPN6 PE=1 SV=1
Peptide104	GQY[+80]HTLQAGFSSR	GQY[+80]HTLQAGFSSR[+10]	1	PKP3	pY84	Plakophilin-3 OS=Homo sapiens OX=9606 GN=PKP3 PE=1 SV=1
Peptide105	GSHQISLDNPDY[+80]QQDFFPK	GSHQIS[+80]LDNPDY[+80]QQDFFPK[+8]	1	EGFR	pY1172	Epidermal growth factor receptor OS=Homo sapiens OX=9606 GN=EGFR PE=1 SV=2
Peptide106	GSLVDY[+80]LR	GSLVDY[+80]LR[+10]	1	CSK	pY277	Tyrosine-protein kinase CSK OS=Homo sapiens OX=9606 GN=CSK PE=1 SV=1
Peptide107	GSTAENAEY[+80]LR	GSTAENAEY[+80]LR[+10]	1	EGFR	pY1197	Epidermal growth factor receptor OS=Homo sapiens OX=9606 GN=EGFR PE=1 SV=2
Peptide108	GTGY[+80]IKTELISVSEVHPSR	GTGY[+80]IKTELISVSEVHPSR[+10]	1	STAT1	pY701	Signal transducer and activator of transcription 1-alpha/beta OS=Homo sapiens OX=9606 GN=STAT1 PE=1 SV=2
Peptide109	GTPTAENPEY[+80]LGLDVPV	GTPTAENPEY[+80]LGLDVP(V)	1	ERBB2	pY1248	Receptor tyrosine-protein kinase erbB-2 OS=Homo sapiens OX=9606 GN=ERBB2 PE=1 SV=1
Peptide110	GVITDQNSDGY[+80]C[+57]QTGTMSR	GVITDQNSDGY[+80]C[+57]QTGTMSR[+10]	1	DSP	pY56	Desmoplakin OS=Homo sapiens OX=9606 GN=DSP PE=1 SV=3
Peptide111	GY[+80]AYVEFENPDEAEK	GY[+80]AYVEFENPDEAEK[+8]	2.05112	RNPS1	pY205	RNA-binding protein with serine-rich domain 1 OS=Homo sapiens OX=9606 GN=RNPS1 PE=1 SV=1
Peptide112	GY[+80]FFLDER	GY[+80]FFLDER[+10]	1	PDLIM4	pY293	PDZ and LIM domain protein 4 OS=Homo sapiens OX=9606 GN=PDLIM4 PE=1 SV=2
Peptide113	GY[+80]VPATIK	GY[+80]VPATIK[+8]	4.83479	STAT6	pY641	Signal transducer and activator of transcription 6 OS=Homo sapiens OX=9606 GN=STAT6 PE=1 SV=1
Peptide114	HADAEMT[+80]GY[+80]VVTR	HADAEMT[+80]GY[+80]VVTR[+10]	1	MAPK13	pT180;pY182	Mitogen-activated protein kinase 13 OS=Homo sapiens OX=9606 GN=MAPK13 PE=1 SV=1
Peptide115	HADAEMTGY[+80]VVTR	HADAEMTGY[+80]VVTR[+10]	1	MAPK13	pY182	Mitogen-activated protein kinase 13 OS=Homo sapiens OX=9606 GN=MAPK13 PE=1 SV=1
Peptide116	HAQDY[+80]VLTYNYEGR	HAQDY[+80]VLTYNYEGR[+10]	1	DSC2	pY853	Desmocollin-2 OS=Homo sapiens OX=9606 GN=DSC2 PE=1 SV=1
Peptide117	HELQANC[+57]Y[+80]EEVKDR	HELQANC[+57]Y[+80]EEVKDR[+10]	1	CFL1	pY140	Cofilin-1 OS=Homo sapiens OX=9606 GN=CFL1 PE=1 SV=3
Peptide118	HFDTY[+80]HR	HFDTY[+80]HR[+10]	1	PKP2	pY217	Plakophilin-2 OS=Homo sapiens OX=9606 GN=PKP2 PE=1 SV=2
Peptide119	HLLAPGPQDIY[+80]DVPPVR	HLLAPGPQDIY[+80]DVPPVR[+10]	1	BCAR1	pY249	Breast cancer anti-estrogen resistance protein 1 OS=Homo sapiens OX=9606 GN=BCAR1 PE=1 SV=2
Peptide120	HPAGVY[+80]QVSGLHNK	HPAGVY[+80]QVSGLHNK[+8]	1	TNS1	pY1254	Tensin-1 OS=Homo sapiens OX=9606 GN=TNS1 PE=1 SV=2
Peptide121	HPDIY[+80]AVPIK	HPDIY[+80]AVPIK[+8]	1	TJP2	pY1118	Tight junction protein ZO-2 OS=Homo sapiens OX=9606 GN=TJP2 PE=1 SV=2
Peptide122	HTDDEMT[+80]GY[+80]VATR	HTDDEMT[+80]GY[+80]VATR[+10]	1	MAPK14	pT180;pY182	Mitogen-activated protein kinase 14 OS=Homo sapiens OX=9606 GN=MAPK14 PE=1 SV=3
Peptide123	HTDDEMTGY[+80]VATR	HTDDEMTGY[+80]VATR[+10]	1	MAPK14	pY182	Mitogen-activated protein kinase 14 OS=Homo sapiens OX=9606 GN=MAPK14 PE=1 SV=3
Peptide124	HYEDGYPGGSDNY[+80]GSLSR	HYEDGYPGGSDNY[+80]GSLSR[+10]	1	CTNND1	pY228	Catenin delta-1 OS=Homo sapiens OX=9606 GN=CTNND1 PE=1 SV=1
Peptide125	IADPEHDHTGFLT[+80]EY[+80]VATR	IADPEHDHTGFLT[+80]EY[+80]VATR[+10]	1	MAPK3	pT202;pY204	Mitogen-activated protein kinase 3 OS=Homo sapiens OX=9606 GN=MAPK3 PE=1 SV=4
Peptide126	IADPEHDHTGFLTEY[+80]VATR	IADPEHDHTGFLTEY[+80]VATR[+10]	1	MAPK3	pY204	Mitogen-activated protein kinase 3 OS=Homo sapiens OX=9606 GN=MAPK3 PE=1 SV=4
Peptide127	IAIY[+80]ELLFK	IAIY[+80]ELLFK[+8]	1	RPS10	pY12	40S ribosomal protein S10 OS=Homo sapiens OX=9606 GN=RPS10 PE=1 SV=1
Peptide128	IDTLNSDGY[+80]TPEPAR	IDTLNSDGY[+80]TPEPAR[+10]	1	ZAP70	pY292	Tyrosine-protein kinase ZAP-70 GN=ZAP70
Peptide129	IEGVY[+80]AR	IEGVY[+80]AR[+10]	1	RPL35A	pY34	60S ribosomal protein L35a OS=Homo sapiens OX=9606 GN=RPL35A PE=1 SV=2
Peptide130	IEGY[+80]PDPEVVWFKDDQSIR	IEGY[+80]PDPEVVWFKDDQSIR[+10]	1	MYLK	pY1835	Myosin light chain kinase, smooth muscle OS=Homo sapiens OX=9606 GN=MYLK PE=1 SV=4
Peptide131	IFPLRPDY[+80]QEPSR	IFPLRPDY[+80]QEPSR[+10]	1	DDR2	pY481	Discoidin domain-containing receptor 2 OS=Homo sapiens OX=9606 GN=DDR2 PE=1 SV=2
Peptide132	IGEGT[+80]Y[+80]GVVYK	IGEGT[+80]Y[+80]GVVYK[+8]	1	CDK2	pT14;pY15	Cyclin-dependent kinase 2 OS=Homo sapiens OX=9606 GN=CDK2 PE=1 SV=2
Peptide133	IGEGTY[+80]GVVYK	IGEGTY[+80]GVVYK[+8]	1	CDK2	pY15	Cyclin-dependent kinase 2 OS=Homo sapiens OX=9606 GN=CDK2 PE=1 SV=2
Peptide134	IGTAEPDY[+80]GALYEGR	IGTAEPDY[+80]GALYEGR[+10]	1	PLCG1	pY771	1-phosphatidylinositol 4,5-bisphosphate phosphodiesterase gamma-1 OS=Homo sapiens OX=9606 GN=PLCG1 PE=1 SV=1
Peptide135	IIQLLDDY[+80]PK	IIQLLDDY[+80]PK[+8]	1	RPLP0	pY24	60S acidic ribosomal protein P0 OS=Homo sapiens OX=9606 GN=RPLP0 PE=1 SV=1
Peptide136	INLPIQTY[+80]SALNFR	INLPIQTY[+80]SALNFR[+10]	1	DES	pY423	Desmin OS=Homo sapiens OX=9606 GN=DES PE=1 SV=3
Peptide137	IQNTGDY[+80]YDLYGGEK	IQNTGDY[+80]YDLYGGEK[+8]	1	PTPN11	pY62	Tyrosine-protein phosphatase non-receptor type 11 OS=Homo sapiens OX=9606 GN=PTPN11 PE=1 SV=2
Peptide138	IY[+80]DEILQSK	IY[+80]DEILQSK[+8]	1	CD84	pY296	SLAM family member 5 OS=Homo sapiens OX=9606 GN=CD84 PE=1 SV=1
Peptide139	IY[+80]EPLDVK	IY[+80]EPLDVK[+8]	1	PLA2G4A	pY535	Cytosolic phospholipase A2 OS=Homo sapiens OX=9606 GN=PLA2G4A PE=1 SV=2
Peptide140	IY[+80]IDPFTYEDPNEAVR	IY[+80]IDPFTYEDPNEAVR[+10]	1	EPHB1	pY594	Ephrin type-B receptor 1 OS=Homo sapiens OX=9606 GN=EPHB1 PE=1 SV=1
Peptide141	IYIDPFTY[+80]EDPNEAVR	IYIDPFTY[+80]EDPNEAVR[+10]	1	EPHB1	pY600	Ephrin type-B receptor 1 OS=Homo sapiens OX=9606 GN=EPHB1 PE=1 SV=1
Peptide142	IYNGDY[+80]YR	IYNGDY[+80]YR[+10]	1	AXL	pY702	Tyrosine-protein kinase receptor UFO OS=Homo sapiens OX=9606 GN=AXL PE=1 SV=4
Peptide143	IYQY[+80]IQSR	IYQY[+80]IQSR[+10]	1	DYRK1B	pY273	Dual specificity tyrosine-phosphorylation-regulated kinase 1B OS=Homo sapiens OX=9606 GN=DYRK1B PE=1 SV=1
Peptide144	KNPQEGLY[+80]NELQK	KNPQEGLY[+80]NELQK[+8]	1	CD247	pY111	T-cell surface glycoprotein CD3 zeta chain OS=Homo sapiens OX=9606 GN=CD247 PE=1 SV=2
Peptide145	KPTY[+80]DPVSEDQDPLSSDFKR	KPTY[+80]DPVSEDQDPLSSDFKR[+10]	1	TNK2	pY518	Activated CDC42 kinase 1 OS=Homo sapiens OX=9606 GN=TNK2 PE=1 SV=3
Peptide146	LC[+57]DFGSASHVADNDITPY[+80]LVSR	LC[+57]DFGSASHVADNDITPY[+80]LVSR[+10]	3.60332	PRPF4B	pY849	Serine/threonine-protein kinase PRP4 homolog OS=Homo sapiens OX=9606 GN=PRPF4B PE=1 SV=3
Peptide147	LDNGGY[+80]YITTR	LDNGGY[+80]YITTR[+10]	1	YES1	pY222	Tyrosine-protein kinase Yes OS=Homo sapiens OX=9606 GN=YES1 PE=1 SV=3
Peptide148	LEDYFETDSSY[+80]SDANNFIR	LEDYFETDSSY[+80]SDANNFIR[+10]	1	FRK	pY497	Tyrosine-protein kinase FRK OS=Homo sapiens OX=9606 GN=FRK PE=1 SV=1
Peptide149	LEPQIASASEY[+80]AHR	LEPQIASASEY[+80]AHR[+10]	1	PLIN3	pY95	Perilipin-3 OS=Homo sapiens OX=9606 GN=PLIN3 PE=1 SV=3
Peptide150	LGEGTY[+80]ATVYK	LGEGTY[+80]ATVYK[+8]	2.06334	CDK17	pY203	Cyclin-dependent kinase 17 OS=Homo sapiens OX=9606 GN=CDK17 PE=1 SV=2
Peptide151	LGLDY[+80]EER	LGLDY[+80]EER[+10]	1	PHB2	pY128	Prohibitin-2 OS=Homo sapiens OX=9606 GN=PHB2 PE=1 SV=2
Peptide152	LHEY[+80]NTQFQEK	LHEY[+80]NTQFQEK[+8]	1	PIK3R1	pY452	Phosphatidylinositol 3-kinase regulatory subunit alpha OS=Homo sapiens OX=9606 GN=PIK3R1 PE=1 SV=2
Peptide153	LIEDNEY[+80]TAR	LIEDNEY[+80]TAR[+10]	1	LCK	pY394	Tyrosine-protein kinase Lck OS=Homo sapiens OX=9606 GN=LCK PE=1 SV=6
Peptide154	LIKDDEY[+80]NPC[+57]QGSK	LIKDDEY[+80]NPC[+57]QGSK[+8]	1	FGR	pY412	Tyrosine-protein kinase Fgr OS=Homo sapiens OX=9606 GN=FGR PE=1 SV=2
Peptide155	LIY[+80]LVPEK	LIY[+80]LVPEK[+8]	2.6204	ITSN2	pY553	Intersectin-2 OS=Homo sapiens OX=9606 GN=ITSN2 PE=1 SV=3
Peptide156	LLDDFDGTY[+80]ETQGGK	LLDDFDGTY[+80]ETQGGK[+8]	3.04704	EPHA1	pY781	Ephrin type-A receptor 1 OS=Homo sapiens OX=9606 GN=EPHA1 PE=1 SV=4
Peptide157	LPQDDDRPADEY[+80]DQPWEWNR	LPQDDDRPADEY[+80]DQPWEWNR[+10]	1	SHB	pY336	SH2 domain-containing adapter protein B OS=Homo sapiens OX=9606 GN=SHB PE=1 SV=2
Peptide158	LPSSPVY[+80]EDAASFK	LPSSPVY[+80]EDAASFK[+8]	1	CTTN	pY421	Src substrate cortactin OS=Homo sapiens OX=9606 GN=CTTN PE=1 SV=2
Peptide159	LQQY[+80]IAPGMK	LQQY[+80]IAPGMK[+8]	3.31546	EPHB3	pY600	Ephrin type-B receptor 3 OS=Homo sapiens OX=9606 GN=EPHB3 PE=1 SV=2
Peptide160	LSLEGDHSTPPSAY[+80]GSVK	LSLEGDHSTPPSAY[+80]GSVK[+8]	1	ANXA2P2	pY24	Putative annexin A2-like protein OS=Homo sapiens OX=9606 GN=ANXA2P2 PE=5 SV=2
Peptide161	LVNEAPVYSVY[+80]SK	LVNEAPVYSVY[+80]SK[+8]	3.36509	STAM2	pY374	Signal transducing adapter molecule 2 OS=Homo sapiens OX=9606 GN=STAM2 PE=1 SV=1
Peptide162	LVQAAQMLQSDPYSVPARDY[+80]LIDGSR	LVQAAQMLQSDPYSVPARDY[+80]LIDGSR[+10]	2.601	VCL	pY107	Vinculin OS=Homo sapiens OX=9606 GN=VCL PE=1 SV=4
Peptide163	LY[+80]AVVTR	LY[+80]AVVTR[+10]	1	LYN	pY306	Tyrosine-protein kinase Lyn OS=Homo sapiens OX=9606 GN=LYN PE=1 SV=3
Peptide164	LY[+80]DFVK	LY[+80]DFVK[+8]	1	INPP5D	pY865	Phosphatidylinositol 3,4,5-trisphosphate 5-phosphatase 1 OS=Homo sapiens OX=9606 GN=INPP5D PE=1 SV=2
Peptide165	LY[+80]EEYTR	LY[+80]EEYTR[+10]	1	PIK3R1	pY467	Phosphatidylinositol 3-kinase regulatory subunit alpha OS=Homo sapiens OX=9606 GN=PIK3R1 PE=1 SV=2
Peptide166	LYDAY[+80]ELK	LYDAY[+80]ELK[+8]	1	ANXA5	pY94	Annexin A5 OS=Homo sapiens OX=9606 GN=ANXA5 PE=1 SV=2
Peptide167	LYEEY[+80]TR	LYEEY[+80]TR[+10]	1	PIK3R1	pY470	Phosphatidylinositol 3-kinase regulatory subunit alpha OS=Homo sapiens OX=9606 GN=PIK3R1 PE=1 SV=2
Peptide168	LYGDADY[+80]LEER	LYGDADY[+80]LEER[+10]	2.48128	CTPS1	pY473	CTP synthase 1 OS=Homo sapiens OX=9606 GN=CTPS1 PE=1 SV=2
Peptide169	LYPELSQY[+80]MGLSLNEEEIR	LYPELSQY[+80]MGLSLNEEEIR[+10]	1	SDCBP	pY56	Syndecan binding protein GN=SDCBP
Peptide170	LYSNAY[+80]LNDLAGC[+57]IK	LYSNAY[+80]LNDLAGC[+57]IK[+8]	2.91123	ALDH1A1	pY119	Retinal dehydrogenase 1 OS=Homo sapiens OX=9606 GN=ALDH1A1 PE=1 SV=2
Peptide171	MAEAY[+80]SEIGMK	MAEAY[+80]SEIGMK[+8]	1	CD247	pY123	T-cell surface glycoprotein CD3 zeta chain OS=Homo sapiens OX=9606 GN=CD247 PE=1 SV=2
Peptide172	MDKNASTFEDVTQVSSAY[+80]QK	MDKNASTFEDVTQVSSAY[+80]QK[+8]	1	CTTN	pY334	Src substrate cortactin OS=Homo sapiens OX=9606 GN=CTTN PE=1 SV=2
Peptide173	MDY[+80]VEINIDHK	MDY[+80]VEINIDHK[+8]	1	HDLBP	pY437	Vigilin OS=Homo sapiens OX=9606 GN=HDLBP PE=1 SV=2
Peptide174	MHLPSPTDSNFY[+80]R	MHLPSPTDSNFY[+80]R[+10]	3.89949	EGFR	pY998	Epidermal growth factor receptor OS=Homo sapiens OX=9606 GN=EGFR PE=1 SV=2
Peptide175	NASTFEDVTQVSSAY[+80]QK	NASTFEDVTQVSSAY[+80]QK[+8]	1	CTTN	pY334	Src substrate cortactin OS=Homo sapiens OX=9606 GN=CTTN PE=1 SV=2
Peptide176	NDQVY[+80]QPLR	NDQVY[+80]QPLR[+10]	1	CD3D	pY149	T-cell surface glycoprotein CD3 delta chain GN=CD3D
Peptide177	NHQLY[+80]C[+57]NDC[+57]YLR	NHQLY[+80]C[+57]NDC[+57]YLR[+10]	1	LMO7	pY1667	LIM domain only protein 7 OS=Homo sapiens OX=9606 GN=LMO7 PE=1 SV=3
Peptide178	NKDQGTYEDY[+80]VEGLR	NKDQGTYEDY[+80]VEGLR[+10]	1	MYL6	pY89	Myosin light polypeptide 6 OS=Homo sapiens OX=9606 GN=MYL6 PE=1 SV=2
Peptide179	NLDNGGFY[+80]ISPR	NLDNGGFY[+80]ISPR[+10]	1	LCK	pY192	Tyrosine-protein kinase Lck OS=Homo sapiens OX=9606 GN=LCK PE=1 SV=6
Peptide180	NLIAFSEDGSDPY[+80]VR	NLIAFSEDGSDPY[+80]VR[+10]	1	ESYT2	pY824	Extended synaptotagmin-2 OS=Homo sapiens OX=9606 GN=ESYT2 PE=1 SV=1
Peptide181	NLIY[+80]DNADNK	NLIY[+80]DNADNK[+8]	1	PKP3	pY390	Plakophilin-3 OS=Homo sapiens OX=9606 GN=PKP3 PE=1 SV=1
Peptide182	NPGFY[+80]VEANPMPTFK	NPGFY[+80]VEANPMPTFK[+8]	1	PLCG1	pY783	1-phosphatidylinositol 4,5-bisphosphate phosphodiesterase gamma-1 OS=Homo sapiens OX=9606 GN=PLCG1 PE=1 SV=1
Peptide183	NPGNQAAY[+80]EHFETMK	NPGNQAAY[+80]EHFETMK[+8]	1	VCL	pY692	Vinculin OS=Homo sapiens OX=9606 GN=VCL PE=1 SV=4
Peptide184	NPQEGLY[+80]NELQK	NPQEGLY[+80]NELQK[+8]	1	CD247	pY111	T-cell surface glycoprotein CD3 zeta chain OS=Homo sapiens OX=9606 GN=CD247 PE=1 SV=2
Peptide185	NQALNTDNY[+80]GHDLASVQALQR	NQALNTDNY[+80]GHDLASVQALQR[+10]	1	SPTAN1	pY1261	Spectrin alpha chain, non-erythrocytic 1 OS=Homo sapiens OX=9606 GN=SPTAN1 PE=1 SV=3
Peptide186	NQETY[+80]ETLKHEKPPQ	NQETY[+80]ETLKHEK[+8]PPQ	3.2842	FCER1G	pY76	High affinity immunoglobulin epsilon receptor subunit gamma OS=Homo sapiens OX=9606 GN=FCER1G PE=1 SV=1
Peptide187	NQGAHDPDY[+80]ENITLAFK	NQGAHDPDY[+80]ENITLAFK[+8]	2.36722	MCEMP1	pY38	Mast cell-expressed membrane protein 1 OS=Homo sapiens OX=9606 GN=MCEMP1 PE=1 SV=1
Peptide188	NY[+80]VTPVNR	NY[+80]VTPVNR[+10]	3.10589	GRB2	pY209	Growth factor receptor-bound protein 2 GN=GRB2
Peptide189	NYQSSSPLPTVGSSYSSPDY[+80]SLQHFSSSPESQAR	NYQSSSPLPTVGSSYSSPDY[+80]SLQHFSSSPESQAR[+10]	1	TNS1	pY1149	Tensin-1 OS=Homo sapiens OX=9606 GN=TNS1 PE=1 SV=2
Peptide190	QADEEMTGY[+80]VATR	QADEEMTGY[+80]VATR[+10]	1	MAPK11	pY182	Mitogen-activated protein kinase 11 OS=Homo sapiens OX=9606 GN=MAPK11 PE=1 SV=2
Peptide191	QADSEMTGY[+80]VVTR	QADSEMTGY[+80]VVTR[+10]	1	MAPK12	pY185	Mitogen-activated protein kinase 12 OS=Homo sapiens OX=9606 GN=MAPK12 PE=1 SV=3
Peptide192	QAWFIENEEQEY[+80]VQTVK	QAWFIENEEQEY[+80]VQTVK[+8]	5.49226	ANXA1	pY21	Annexin A1 OS=Homo sapiens OX=9606 GN=ANXA1 PE=1 SV=2
Peptide193	QDVY[+80]GPQPQVR	QDVY[+80]GPQPQVR[+10]	1	CTNND1	pY257	Catenin delta-1 OS=Homo sapiens OX=9606 GN=CTNND1 PE=1 SV=1
Peptide194	QEEAEY[+80]VR	QEEAEY[+80]VR[+10]	1	CRK	pY136	Adapter molecule crk OS=Homo sapiens OX=9606 GN=CRK PE=1 SV=2
Peptide195	QEMMEY[+80]R	QEMMEY[+80]R[+10]	1	DES	pY324	Desmin OS=Homo sapiens OX=9606 GN=DES PE=1 SV=3
Peptide196	QESTVSFNPY[+80]EPELAPWAADKGPQR	QESTVSFNPY[+80]EPELAPWAADKGPQR[+10]	1	SYK	pY323	Tyrosine-protein kinase SYK OS=Homo sapiens OX=9606 GN=SYK PE=1 SV=1
Peptide197	QISEGVEY[+80]IHK	QISEGVEY[+80]IHK[+8]	1	MYLK	pY1575	Myosin light chain kinase, smooth muscle OS=Homo sapiens OX=9606 GN=MYLK PE=1 SV=4
Peptide198	QLHEY[+80]ETELEDER	QLHEY[+80]ETELEDER[+10]	1	MYH11	pY1601	Myosin-11 OS=Homo sapiens OX=9606 GN=MYH11 PE=1 SV=3
Peptide199	QLLY[+80]SENK	QLLY[+80]SENK[+8]	1	FRK	pY132	Tyrosine-protein kinase FRK OS=Homo sapiens OX=9606 GN=FRK PE=1 SV=1
Peptide200	QLVRGEPNVSY[+80]IC[+57]SR	QLVRGEPNVSY[+80]IC[+57]SR[+10]	1	GSK3A	pY279	Glycogen synthase kinase-3 alpha OS=Homo sapiens OX=9606 GN=GSK3A PE=1 SV=2
Peptide201	QNLLSQSHAY[+80]QQFLR	QNLLSQSHAY[+80]QQFLR[+10]	1	SPTBN1	pY1171	Spectrin beta chain, non-erythrocytic 1 OS=Homo sapiens OX=9606 GN=SPTBN1 PE=1 SV=2
Peptide202	QSPEDVY[+80]FSK	QSPEDVY[+80]FSK[+8]	1	EPHA2	pY575	Ephrin type-A receptor 2 OS=Homo sapiens OX=9606 GN=EPHA2 PE=1 SV=2
Peptide203	QTLLPNDQLY[+80]QPLK	QTLLPNDQLY[+80]QPLK[+8]	3.34592	CD3G	pY160	T-cell surface glycoprotein CD3 gamma chain GN=CD3G
Peptide204	QVEELY[+80]HSLLELGEK	QVEELY[+80]HSLLELGEK[+8]	1	SPTAN1	pY1073	Spectrin alpha chain, non-erythrocytic 1 OS=Homo sapiens OX=9606 GN=SPTAN1 PE=1 SV=3
Peptide205	QVEY[+80]LDLDLDSGK	QVEY[+80]LDLDLDSGK[+8]	1	GAB1	pY627	GRB2-associated-binding protein 1 OS=Homo sapiens OX=9606 GN=GAB1 PE=1 SV=2
Peptide206	QVY[+80]DAHTK	QVY[+80]DAHTK[+8]	1	CAV1	pY42	Caveolin-1 OS=Homo sapiens OX=9606 GN=CAV1 PE=1 SV=4
Peptide207	QYFEQY[+80]SR	QYFEQY[+80]SR[+10]	2.04578	TJP1	pY1195	Tight junction protein ZO-1 OS=Homo sapiens OX=9606 GN=TJP1 PE=1 SV=3
Peptide208	REEPEALY[+80]AAVNK	REEPEALY[+80]AAVNK[+8]	1	ITSN2	pY968	Intersectin-2 OS=Homo sapiens OX=9606 GN=ITSN2 PE=1 SV=3
Peptide209	RGVITDQNSDGY[+80]C[+57]QTGTMSR	RGVITDQNSDGY[+80]C[+57]QTGTMSR[+10]	1	DSP	pY56	Desmoplakin OS=Homo sapiens OX=9606 GN=DSP PE=1 SV=3
Peptide210	RIEY[+80]IEAR	RIEY[+80]IEAR[+10]	1	BRK1	pY63	Protein BRICK1 OS=Homo sapiens OX=9606 GN=BRK1 PE=1 SV=1
Peptide211	RPAGSVQNPVY[+80]HNQPLNPAPSR	RPAGSVQNPVY[+80]HNQPLNPAPSR[+10]	1	EGFR	pY1110	Epidermal growth factor receptor OS=Homo sapiens OX=9606 GN=EGFR PE=1 SV=2
Peptide212	RPGPGTLY[+80]DVPR	RPGPGTLY[+80]DVPR[+10]	3.95923	BCAR1	pY387	Breast cancer anti-estrogen resistance protein 1 OS=Homo sapiens OX=9606 GN=BCAR1 PE=1 SV=2
Peptide213	RSDSASSEPVGIY[+80]QGFEK	RSDSASSEPVGIY[+80]QGFEK[+8]	1	PRKCD	pY313	Protein kinase C delta type OS=Homo sapiens OX=9606 GN=PRKCD PE=1 SV=2
Peptide214	SADAPAYQQGQNQLY[+80]NELNLGR	SADAPAYQQGQNQLY[+80]NELNLGR[+10]	1	CD247	pY72	T-cell surface glycoprotein CD3 zeta chain OS=Homo sapiens OX=9606 GN=CD247 PE=1 SV=2
Peptide215	SAEEAPLY[+80]SK	SAEEAPLY[+80]SK[+8]	1	PTPN18	pY389	Tyrosine-protein phosphatase non-receptor type 18 OS=Homo sapiens OX=9606 GN=PTPN18 PE=1 SV=2
Peptide216	SAIY[+80]QLEEEYENLLK	SAIY[+80]QLEEEYENLLK[+8]	1	DSP	pY249	Desmoplakin OS=Homo sapiens OX=9606 GN=DSP PE=1 SV=3
Peptide217	SDSASSEPVGIY[+80]QGFEK	SDSASSEPVGIY[+80]QGFEK[+8]	1	PRKCD	pY313	Protein kinase C delta type OS=Homo sapiens OX=9606 GN=PRKCD PE=1 SV=2
Peptide218	SDVY[+80]SDLNTQRPYYK	SDVY[+80]SDLNTQRPYYK[+8]	1	TYROBP	pY102	TYRO protein tyrosine kinase-binding protein OS=Homo sapiens OX=9606 GN=TYROBP PE=1 SV=1
Peptide219	SEDIY[+80]ADPAAYVMR	SEDIY[+80]ADPAAYVMR[+10]	1	PLEKHA6	pY492	Pleckstrin homology domain-containing family A member 6 OS=Homo sapiens OX=9606 GN=PLEKHA6 PE=1 SV=4
Peptide220	SEQENPLFPIY[+80]ENVNPEYHR	SEQENPLFPIY[+80]ENVNPEYHR[+10]	1	PTPRB	pY1981	Receptor-type tyrosine-protein phosphatase beta OS=Homo sapiens OX=9606 GN=PTPRB PE=1 SV=3
Peptide221	SFLDSGY[+80]R	SFLDSGY[+80]R[+10]	1	VCL	pY822	Vinculin OS=Homo sapiens OX=9606 GN=VCL PE=1 SV=4
Peptide222	SGDLPY[+80]DGR	SGDLPY[+80]DGR[+10]	1	LSR	pY586	Lipolysis-stimulated lipoprotein receptor OS=Homo sapiens OX=9606 GN=LSR PE=1 SV=4
Peptide223	SGQSLTVPESTY[+80]TSIQGDPQR	SGQSLTVPESTY[+80]TSIQGDPQR[+10]	1	PAG1	pY341	Phosphoprotein associated with glycosphingolipid-enriched microdomains 1 OS=Homo sapiens OX=9606 GN=PAG1 PE=1 SV=2
Peptide224	SGY[+80]IPSGHSLGTPEPAPR	SGY[+80]IPSGHSLGTPEPAPR[+10]	1	TNS1	pY766	Tensin-1 OS=Homo sapiens OX=9606 GN=TNS1 PE=1 SV=2
Peptide225	SLDNGGYY[+80]ISPR	SLDNGGYY[+80]ISPR[+10]	1	LYN	pY194	Tyrosine-protein kinase Lyn OS=Homo sapiens OX=9606 GN=LYN PE=1 SV=3
Peptide226	SLDNNY[+80]STPNER	SLDNNY[+80]STPNER[+10]	2.83369	CTNND1	pY904	Catenin delta-1 OS=Homo sapiens OX=9606 GN=CTNND1 PE=1 SV=1
Peptide227	SLEATDSAFDNPDY[+80]WHSR	SLEATDSAFDNPDY[+80]WHSR[+10]	3.15929	ERBB3	pY1328	Receptor tyrosine-protein kinase erbB-3 OS=Homo sapiens OX=9606 GN=ERBB3 PE=1 SV=1
Peptide228	SLY[+80]HDISGDTSGDYR	SLY[+80]HDISGDTSGDYR[+10]	1	ANXA11	pY482	Annexin A11 OS=Homo sapiens OX=9606 GN=ANXA11 PE=1 SV=1
Peptide229	SLY[+80]SMIK	SLY[+80]SMIK[+8]	3.01503	ANXA6	pY302	Annexin A6 OS=Homo sapiens OX=9606 GN=ANXA6 PE=1 SV=3
Peptide230	SLYASSPGGVY[+80]ATR	SLYASSPGGVY[+80]ATR[+10]	1	VIM	pY61	Vimentin OS=Homo sapiens OX=9606 GN=VIM PE=1 SV=4
Peptide231	SLYYY[+80]IQQDTKGDYQK	SLYYY[+80]IQQDTKGDYQK[+8]	1	ANXA2P2	pY318	Putative annexin A2-like protein OS=Homo sapiens OX=9606 GN=ANXA2P2 PE=5 SV=2
Peptide232	SNHY[+80]DPEEDEEYYR	SNHY[+80]DPEEDEEYYR[+10]	1	TJP1	pY1346	Tight junction protein ZO-1 OS=Homo sapiens OX=9606 GN=TJP1 PE=1 SV=3
Peptide233	SNHY[+80]DPEEDEEYYRK	SNHY[+80]DPEEDEEYYRK[+8]	1	TJP1	pY1346	Tight junction protein ZO-1 OS=Homo sapiens OX=9606 GN=TJP1 PE=1 SV=3
Peptide234	SNTSPEELGPLANQLTSDY[+80]GR	SNTSPEELGPLANQLTSDY[+80]GR[+10]	3.91316	TLN1	pY1893	Talin-1 OS=Homo sapiens OX=9606 GN=TLN1 PE=1 SV=3
Peptide235	SNY[+80]YDAYQAQPLATR	SNY[+80]YDAYQAQPLATR[+10]	1	CLDN2	pY194	Claudin-2 OS=Homo sapiens OX=9606 GN=CLDN2 PE=1 SV=1
Peptide236	SQERPGNFY[+80]VSSESIR	SQERPGNFY[+80]VSSESIR[+10]	1	PIK3AP1	pY570	Phosphoinositide 3-kinase adapter protein 1 OS=Homo sapiens OX=9606 GN=PIK3AP1 PE=1 SV=2
Peptide237	SQSSHSY[+80]DDSTLPLIDR	SQSSHSY[+80]DDSTLPLIDR[+10]	1	CTNND1	pY865	Catenin delta-1 OS=Homo sapiens OX=9606 GN=CTNND1 PE=1 SV=1
Peptide238	SREYDQLY[+80]EEYTR	SREYDQLY[+80]EEYTR[+10]	3.81684	PIK3R2	pY464	Phosphatidylinositol 3-kinase regulatory subunit beta OS=Homo sapiens OX=9606 GN=PIK3R2 PE=1 SV=2
Peptide239	SSGSGSSVADERVDY[+80]VVVDQQK	SSGSGSSVADERVDY[+80]VVVDQQK[+8]	1	GAB1	pY659	GRB2-associated-binding protein 1 OS=Homo sapiens OX=9606 GN=GAB1 PE=1 SV=2
Peptide240	SSPEQSYQGDMY[+80]PTR	SSPEQSYQGDMY[+80]PTR[+10]	1	GPRC5C	pY317	G-protein coupled receptor family C group 5 member C OS=Homo sapiens OX=9606 GN=GPRC5C PE=1 SV=2
Peptide241	SSSAGGQGSY[+80]VPLLR	SSSAGGQGSY[+80]VPLLR[+10]	1	LSR	pY372	Lipolysis-stimulated lipoprotein receptor OS=Homo sapiens OX=9606 GN=LSR PE=1 SV=4
Peptide242	STGPGASLGTGY[+80]DR	STGPGASLGTGY[+80]DR[+10]	1	CLDN3	pY214	Claudin-3 OS=Homo sapiens OX=9606 GN=CLDN3 PE=1 SV=1
Peptide243	STTNY[+80]VDFYSTK	STTNY[+80]VDFYSTK[+8]	3.00221	PKP4	pY1168	Plakophilin-4 OS=Homo sapiens OX=9606 GN=PKP4 PE=1 SV=2
Peptide244	SVLEDFFTATEGQY[+80]QPQP	SVLEDFFTATEGQY[+80]QPQ(P)	2.87777	LCK	pY505	Tyrosine-protein kinase Lck OS=Homo sapiens OX=9606 GN=LCK PE=1 SV=6
Peptide245	SVNESLNNLFITEEDY[+80]QALR	SVNESLNNLFITEEDY[+80]QALR[+10]	1	CLTC	pY1477	Clathrin heavy chain 1 OS=Homo sapiens OX=9606 GN=CLTC PE=1 SV=5
Peptide246	SYSPY[+80]DMLESIR	SYSPY[+80]DMLESIR[+10]	1	ANXA2P2	pY238	Putative annexin A2-like protein OS=Homo sapiens OX=9606 GN=ANXA2P2 PE=5 SV=2
Peptide247	TAC[+57]TNFMMT[+80]PY[+80]VVTR	TAC[+57]TNFMMT[+80]PY[+80]VVTR[+10]	1	MAPK9	pT183;pY185	Mitogen-activated protein kinase 9 OS=Homo sapiens OX=9606 GN=MAPK9 PE=1 SV=2
Peptide248	TAC[+57]TNFMMTPY[+80]VVTR	TAC[+57]TNFMMTPY[+80]VVTR[+10]	1	MAPK9	pY185	Mitogen-activated protein kinase 9 OS=Homo sapiens OX=9606 GN=MAPK9 PE=1 SV=2
Peptide249	TAGTSFMMT[+80]PY[+80]VVTR	TAGTSFMMT[+80]PY[+80]VVTR[+10]	1	MAPK10	pT221;pY223	Mitogen-activated protein kinase 10 OS=Homo sapiens OX=9606 GN=MAPK10 PE=1 SV=2
Peptide250	TAGTSFMMTPY[+80]VVTR	TAGTSFMMTPY[+80]VVTR[+10]	4.76529	MAPK10	pY223	Mitogen-activated protein kinase 10 OS=Homo sapiens OX=9606 GN=MAPK10 PE=1 SV=2
Peptide251	TASDTDSSY[+80]C[+57]IPTAGMSPSR	TASDTDSSY[+80]C[+57]IPTAGMSPSR[+10]	2.57925	GAB1	pY373	GRB2-associated-binding protein 1 OS=Homo sapiens OX=9606 GN=GAB1 PE=1 SV=2
Peptide252	TATESFASDPILY[+80]RPVAVALDTK	TATESFASDPILY[+80]RPVAVALDTK[+8]	1	PKM	pY105	Pyruvate kinase PKM OS=Homo sapiens OX=9606 GN=PKM PE=1 SV=4
Peptide253	TEELIY[+80]LSQK	TEELIY[+80]LSQK[+8]	1	ARHGEF5	pY1370	Rho guanine nucleotide exchange factor 5 OS=Homo sapiens OX=9606 GN=ARHGEF5 PE=1 SV=3
Peptide254	TGVAGEDMQDNSGTY[+80]GK	TGVAGEDMQDNSGTY[+80]GK[+8]	2.98636	PRKCD	pY334	Protein kinase C delta type OS=Homo sapiens OX=9606 GN=PRKCD PE=1 SV=2
Peptide255	THAVSVSETDDY[+80]AEIIDEEDTYTMPSTR	THAVSVSETDDY[+80]AEIIDEEDTYTMPSTR[+10]	1	PTK2	pY397	Focal adhesion kinase 1 OS=Homo sapiens OX=9606 GN=PTK2 PE=1 SV=2
Peptide256	TLDNGGFY[+80]ISPR	TLDNGGFY[+80]ISPR[+10]	2.89011	HCK	pY209	Tyrosine-protein kinase HCK OS=Homo sapiens OX=9606 GN=HCK PE=1 SV=5
Peptide257	TMQFEPSTMVY[+80]DAC[+57]R	TMQFEPSTMVY[+80]DAC[+57]R[+10]	1	TLN1	pY26	Talin-1 OS=Homo sapiens OX=9606 GN=TLN1 PE=1 SV=3
Peptide258	TPLVLAAPPPDSPPAEDVY[+80]DVPPPAPDLY[+80]DVPPGLR	TPLVLAAPPPDSPPAEDVY[+80]DVPPPAPDLY[+80]DVPPGLR[+10]	1	BCAR1	pY362;pY372	Breast cancer anti-estrogen resistance protein 1 OS=Homo sapiens OX=9606 GN=BCAR1 PE=1 SV=2
Peptide259	TPSSY[+80]GAGELLDFSLADAVNQEFLTTR	TPSSY[+80]GAGELLDFSLADAVNQEFLTTR[+10]	1	DES	pY83	Desmin OS=Homo sapiens OX=9606 GN=DES PE=1 SV=3
Peptide260	TRDQY[+80]LMWLTQK	TRDQY[+80]LMWLTQK[+8]	1	PIK3R1	pY580	Phosphatidylinositol 3-kinase regulatory subunit alpha OS=Homo sapiens OX=9606 GN=PIK3R1 PE=1 SV=2
Peptide261	TSIDAY[+80]DNFDNISLAQR	TSIDAY[+80]DNFDNISLAQR[+10]	1	CLTC	pY1487	Clathrin heavy chain 1 OS=Homo sapiens OX=9606 GN=CLTC PE=1 SV=5
Peptide262	TTAVEIDY[+80]DSLK	TTAVEIDY[+80]DSLK[+8]	1	FYB1	pY571	FYN-binding protein 1 OS=Homo sapiens OX=9606 GN=FYB1 PE=1 SV=2
Peptide263	TTENNYC[+57]PHY[+80]EK	TTENNYC[+57]PHY[+80]EK[+8]	1	EFNB1	pY317	Ephrin-B1 OS=Homo sapiens OX=9606 GN=EFNB1 PE=1 SV=1
Peptide264	TVHDMEQFGQQQYDIY[+80]ER	TVHDMEQFGQQQYDIY[+80]ER[+10]	2.11686	PKP4	pY372	Plakophilin-4 OS=Homo sapiens OX=9606 GN=PKP4 PE=1 SV=2
Peptide265	TY[+80]DMLK	TY[+80]DMLK[+8]	1	PKP2	pY108	Plakophilin-2 OS=Homo sapiens OX=9606 GN=PKP2 PE=1 SV=2
Peptide266	TY[+80]VDPHTY[+80]EDPNQAVLK	TY[+80]VDPHTY[+80]EDPNQAVLK[+8]	1	EPHA2	pY588;pY594	Ephrin type-A receptor 2 OS=Homo sapiens OX=9606 GN=EPHA2 PE=1 SV=2
Peptide267	TY[+80]VDPHTYEDPNQAVLK	TY[+80]VDPHTYEDPNQAVLK[+8]	1	EPHA2	pY588	Ephrin type-A receptor 2 OS=Homo sapiens OX=9606 GN=EPHA2 PE=1 SV=2
Peptide268	TYVDPHTY[+80]EDPNQAVLK	TYVDPHTY[+80]EDPNQAVLK[+8]	3.29406	EPHA2	pY594	Ephrin type-A receptor 2 OS=Homo sapiens OX=9606 GN=EPHA2 PE=1 SV=2
Peptide269	VADPDHDHTGFLT[+80]EY[+80]VATR	VADPDHDHTGFLT[+80]EY[+80]VATR[+10]	2.28953	MAPK1	pT185;pY187	Mitogen-activated protein kinase 1 OS=Homo sapiens OX=9606 GN=MAPK1 PE=1 SV=3
Peptide270	VADPDHDHTGFLTEY[+80]VATR	VADPDHDHTGFLTEY[+80]VATR[+10]	1	MAPK1	pY187	Mitogen-activated protein kinase 1 OS=Homo sapiens OX=9606 GN=MAPK1 PE=1 SV=3
Peptide271	VAEDLESEGLMAEEVQAVQQQEVY[+80]GMMPR	VAEDLESEGLMAEEVQAVQQQEVY[+80]GMMPR[+10]	1	SPTAN1	pY1176	Spectrin alpha chain, non-erythrocytic 1 OS=Homo sapiens OX=9606 GN=SPTAN1 PE=1 SV=3
Peptide272	VC[+57]AYGAQGEGPY[+80]SSLVSC[+57]R	VC[+57]AYGAQGEGPY[+80]SSLVSC[+57]R[+10]	1	ITGB4	pY1207	Integrin beta-4 OS=Homo sapiens OX=9606 GN=ITGB4 PE=1 SV=5
Peptide273	VDLGSEVY[+80]R	VDLGSEVY[+80]R[+10]	1	PDLIM4	pY191	PDZ and LIM domain protein 4 OS=Homo sapiens OX=9606 GN=PDLIM4 PE=1 SV=2
Peptide274	VDNEDIY[+80]ESRHEIK	VDNEDIY[+80]ESRHEIK[+8]	1	FRK	pY387	Tyrosine-protein kinase FRK OS=Homo sapiens OX=9606 GN=FRK PE=1 SV=1
Peptide275	VDY[+80]VVVDQQK	VDY[+80]VVVDQQK[+8]	1	GAB1	pY659	GRB2-associated-binding protein 1 OS=Homo sapiens OX=9606 GN=GAB1 PE=1 SV=2
Peptide276	VEFGVY[+80]ESGPR	VEFGVY[+80]ESGPR[+10]	1	PIK3AP1	pY694	Phosphoinositide 3-kinase adapter protein 1 OS=Homo sapiens OX=9606 GN=PIK3AP1 PE=1 SV=2
Peptide277	VENC[+57]PDELY[+80]DIMK	VENC[+57]PDELY[+80]DIMK[+8]	1	LYN	pY473	Tyrosine-protein kinase Lyn OS=Homo sapiens OX=9606 GN=LYN PE=1 SV=3
Peptide278	VGEEEHVY[+80]SFPNK	VGEEEHVY[+80]SFPNK[+8]	1	PXN	pY118	Paxillin OS=Homo sapiens OX=9606 GN=PXN PE=1 SV=3
Peptide279	VGFQY[+80]EGTYK	VGFQY[+80]EGTYK[+8]	1	G6PD	pY503	Glucose-6-phosphate 1-dehydrogenase OS=Homo sapiens OX=9606 GN=G6PD PE=1 SV=4
Peptide280	VGQGYVYEAAQPEQDEY[+80]DIPR	VGQGYVYEAAQPEQDEY[+80]DIPR[+10]	1	BCAR1	pY234	Breast cancer anti-estrogen resistance protein 1 OS=Homo sapiens OX=9606 GN=BCAR1 PE=1 SV=2
Peptide281	VGWFPANYVEEDYSEY[+80]C[+57]	VGWFPANY(V)EEDYSEY[+80]C[+57]	1	VAV1	pY844	Proto-oncogene vav OS=Homo sapiens OX=9606 GN=VAV1 PE=1 SV=4
Peptide282	VIEDDPEAVY[+80]TTTGGK	VIEDDPEAVY[+80]TTTGGK[+8]	3.12628	EPHA7	pY791	Ephrin type-A receptor 7 OS=Homo sapiens OX=9606 GN=EPHA7 PE=1 SV=3
Peptide283	VIEDNEY[+80]TAR	VIEDNEY[+80]TAR[+10]	1	LYN	pY397	Tyrosine-protein kinase Lyn OS=Homo sapiens OX=9606 GN=LYN PE=1 SV=3
Peptide284	VIY[+80]DFIEK	VIY[+80]DFIEK[+8]	1	WASL	pY256	Neural Wiskott-Aldrich syndrome protein OS=Homo sapiens OX=9606 GN=WASL PE=1 SV=2
Peptide285	VLEDDPEAAY[+80]TTR	VLEDDPEAAY[+80]TTR[+10]	1	EPHA4	pY779	Ephrin type-A receptor 4 OS=Homo sapiens OX=9606 GN=EPHA4 PE=1 SV=1
Peptide286	VLEDDPEATY[+80]TTSGGK	VLEDDPEATY[+80]TTSGGK[+8]	1	EPHA2	pY772	Ephrin type-A receptor 2 OS=Homo sapiens OX=9606 GN=EPHA2 PE=1 SV=2
Peptide287	VQIY[+80]HNPTANSFR	VQIY[+80]HNPTANSFR[+10]	1	VASP	pY39	Vasodilator-stimulated phosphoprotein OS=Homo sapiens OX=9606 GN=VASP PE=1 SV=3
Peptide288	VSEKPSADY[+80]VLSVR	VSEKPSADY[+80]VLSVR[+10]	1	PTK6	pY114	Protein-tyrosine kinase 6 OS=Homo sapiens OX=9606 GN=PTK6 PE=1 SV=1
Peptide289	VTIADDY[+80]SDPFDAK	VTIADDY[+80]SDPFDAK[+8]	1	SHB	pY246	SH2 domain-containing adapter protein B OS=Homo sapiens OX=9606 GN=SHB PE=1 SV=2
Peptide290	VTPPEGY[+80]EVVTVFPK	VTPPEGY[+80]EVVTVFPK[+8]	1	PDLIM1	pY321	PDZ and LIM domain protein 1 OS=Homo sapiens OX=9606 GN=PDLIM1 PE=1 SV=4
Peptide291	VVQEYIDAFSDY[+80]ANFK	VVQEYIDAFSDY[+80]ANFK[+8]	3.05152	PTPRA	pY798	Receptor-type tyrosine-protein phosphatase alpha OS=Homo sapiens OX=9606 GN=PTPRA PE=1 SV=3
Peptide292	VVY[+80]SAPR	VVY[+80]SAPR[+10]	1	CLDN3	pY198	Claudin-3 OS=Homo sapiens OX=9606 GN=CLDN3 PE=1 SV=1
Peptide293	VY[+80]AENAIR	VY[+80]AENAIR[+10]	1.91816	CHMP1A	pY48	Charged multivesicular body protein 1a OS=Homo sapiens OX=9606 GN=CHMP1A PE=1 SV=1
Peptide294	VY[+80]APASTLVDQPYANEGTVVVTER	VY[+80]APASTLVDQPYANEGTVVVTER[+10]	3.04152	DSG2	pY968	Desmoglein-2 OS=Homo sapiens OX=9606 GN=DSG2 PE=1 SV=2
Peptide295	VY[+80]ENVGLMQQQK	VY[+80]ENVGLMQQQK[+8]	1	PTPN11	pY584	Tyrosine-protein phosphatase non-receptor type 11 OS=Homo sapiens OX=9606 GN=PTPN11 PE=1 SV=2
Peptide296	VY[+80]IDPFTY[+80]EDPNEAVR	VY[+80]IDPFTY[+80]EDPNEAVR[+10]	1	EPHB4	pY590;pY596	Ephrin type-A receptor 4 OS=Homo sapiens OX=9606 GN=EPHA4 PE=1 SV=1
Peptide297	VY[+80]SEDGAC[+57]R	VY[+80]SEDGAC[+57]R[+10]	1	GRB7	pY107	Growth factor receptor-bound protein 7 OS=Homo sapiens OX=9606 GN=GRB7 PE=1 SV=2
Peptide298	VYNDGYDDDNY[+80]DYIVK	VYNDGYDDDNY[+80]DYIVK[+8]	1	DYRK1A	pY145	Dual specificity tyrosine-phosphorylation-regulated kinase 1A OS=Homo sapiens OX=9606 GN=DYRK1A PE=1 SV=2
Peptide299	VYTY[+80]IQSR	VYTY[+80]IQSR[+10]	1	DYRK2	pY382	Dual specificity tyrosine-phosphorylation-regulated kinase 2 OS=Homo sapiens OX=9606 GN=DYRK2 PE=1 SV=3
Peptide300	WDSYDNFSGHRDDGMEEVVGHTQGPLDGSLY[+80]AK	WDSYDNFSGHRDDGMEEVVGHTQGPLDGSLY[+80]AK[+8]	1	TNS1	pY366	Tensin-1 OS=Homo sapiens OX=9606 GN=TNS1 PE=1 SV=2
Peptide301	WDSYENLSADGEVLHTQGPVDGSLY[+80]AK	WDSYENLSADGEVLHTQGPVDGSLY[+80]AK[+8]	1	TNS3	pY354	Tensin-3 OS=Homo sapiens OX=9606 GN=TNS3 PE=1 SV=2
Peptide302	WDTGENPIY[+80]K	WDTGENPIY[+80]K[+8]	1	ITGB1	pY783	Integrin beta-1 OS=Homo sapiens OX=9606 GN=ITGB1 PE=1 SV=2
Peptide303	WTAPEAALY[+80]GR	WTAPEAALY[+80]GR[+10]	1	YES1	pY446	Tyrosine-protein kinase Yes OS=Homo sapiens OX=9606 GN=YES1 PE=1 SV=3
Peptide304	WTAPEAIAY[+80]R	WTAPEAIAY[+80]R[+10]	1	EPHA6	pY850	Ephrin type-A receptor 6 OS=Homo sapiens OX=9606 GN=EPHA6 PE=2 SV=3
Peptide305	Y[+80]AALSDQGLDIK	Y[+80]AALSDQGLDIK[+8]	1	PALLD	pY1348	Palladin OS=Homo sapiens OX=9606 GN=PALLD PE=1 SV=3
Peptide306	Y[+80]AAPELEIAR	Y[+80]AAPELEIAR[+10]	1	SERINC5	pY345	Serine incorporator 5 OS=Homo sapiens OX=9606 GN=SERINC5 PE=2 SV=1
Peptide307	Y[+80]ANVIAYDHSR	Y[+80]ANVIAYDHSR[+10]	1	PTPRF	pY1381	Receptor-type tyrosine-protein phosphatase F OS=Homo sapiens OX=9606 GN=PTPRF PE=1 SV=2
Peptide308	Y[+80]ATPQVIQAPGPR	Y[+80]ATPQVIQAPGPR[+10]	1	TNK2	pY827	Activated CDC42 kinase 1 OS=Homo sapiens OX=9606 GN=TNK2 PE=1 SV=3
Peptide309	Y[+80]GDGIQLTR	Y[+80]GDGIQLTR[+10]	3.23515	DSP	pY95	Desmoplakin OS=Homo sapiens OX=9606 GN=DSP PE=1 SV=3
Peptide310	Y[+80]IDLDK	Y[+80]IDLDK[+8]	2.68214	MXRA8	pY429	Matrix remodeling-associated protein 8 OS=Homo sapiens OX=9606 GN=MXRA8 PE=1 SV=1
Peptide311	Y[+80]LAEFATGNDR	Y[+80]LAEFATGNDR[+10]	1	YWHAE	pY131	14-3-3 protein epsilon OS=Homo sapiens OX=9606 GN=YWHAE PE=1 SV=1
Peptide312	Y[+80]LAEVAAGDDK	Y[+80]LAEVAAGDDK[+8]	1	YWHAZ	pY128	14-3-3 protein zeta/delta OS=Homo sapiens OX=9606 GN=YWHAZ PE=1 SV=1
Peptide313	Y[+80]LAEVAC[+57]GDDR	Y[+80]LAEVAC[+57]GDDR[+10]	1	YWHAQ	pY128	14-3-3 protein theta OS=Homo sapiens OX=9606 GN=YWHAQ PE=1 SV=1
Peptide314	Y[+80]LAEVATGEK	Y[+80]LAEVATGEK[+8]	1	YWHAG	pY133	14-3-3 protein gamma OS=Homo sapiens OX=9606 GN=YWHAG PE=1 SV=2
Peptide315	Y[+80]LPRPANPDEIGNFIDENLK	Y[+80]LPRPANPDEIGNFIDENLK[+8]	1	CDH1	pY797	Cadherin-1 OS=Homo sapiens OX=9606 GN=CDH1 PE=1 SV=3
Peptide316	Y[+80]LVIQGDER	Y[+80]LVIQGDER[+10]	1	EGFR	pY978	Epidermal growth factor receptor OS=Homo sapiens OX=9606 GN=EGFR PE=1 SV=2
Peptide317	Y[+80]QQPFEDFR	Y[+80]QQPFEDFR[+10]	1	PLCG1	pY1253	1-phosphatidylinositol 4,5-bisphosphate phosphodiesterase gamma-1 OS=Homo sapiens OX=9606 GN=PLCG1 PE=1 SV=1
Peptide318	Y[+80]QTLPGR	Y[+80]QTLPGR[+10]	1	PLEKHA7	pY1011	Pleckstrin homology domain-containing family A member 7 OS=Homo sapiens OX=9606 GN=PLEKHA7 PE=1 SV=2
Peptide319	Y[+80]RPSMEGYR	Y[+80]RPSMEGYR[+10]	1	CTNND1	pY241	Catenin delta-1 OS=Homo sapiens OX=9606 GN=CTNND1 PE=1 SV=1
Peptide320	Y[+80]SISDR	Y[+80]SISDR[+10]	1	SOS1	pY1196	Son of sevenless GN=SOS1
Peptide321	Y[+80]SSDPTGALTEDSIDDTFLPVPEY[+80]INQSVPK	Y[+80]SSDPTGALTEDSIDDTFLPVPEY[+80]INQSVPK[+8]	1	EGFR	pY1069;pY1092	Epidermal growth factor receptor OS=Homo sapiens OX=9606 GN=EGFR PE=1 SV=2
Peptide322	Y[+80]SSDPTGALTEDSIDDTFLPVPEYINQSVPK	Y[+80]SSDPTGALTEDSIDDTFLPVPEYINQSVPK[+8]	1	EGFR	pY1069	Epidermal growth factor receptor OS=Homo sapiens OX=9606 GN=EGFR PE=1 SV=2
Peptide323	Y[+80]SSMAASFR	Y[+80]SSMAASFR[+10]	1	PDZK1IP1	pY83	PDZK1-interacting protein 1 OS=Homo sapiens OX=9606 GN=PDZK1IP1 PE=1 SV=1
Peptide324	Y[+80]VDILPYDYNR	Y[+80]VDILPYDYNR[+10]	2.55114	PTPRC	pY683	Receptor-type tyrosine-protein phosphatase C OS=Homo sapiens OX=9606 GN=PTPRC PE=1 SV=3
Peptide325	Y[+80]VLC[+57]PSTTPSPAQPADR	Y[+80]VLC[+57]PSTTPSPAQPADR[+10]	2.48956	AXL	pY866	Tyrosine-protein kinase receptor UFO OS=Homo sapiens OX=9606 GN=AXL PE=1 SV=4
Peptide326	Y[+80]VLDDQY[+80]TSSSGAK	Y[+80]VLDDQY[+80]TSSSGAK[+8]	1	TEC	pY513;pY519	Tyrosine-protein kinase Tec GN=TEC
Peptide327	YADIESSNY[+80]MAPYDNYVPSAPER	YADIESSNY[+80]MAPYDNYVPSAPER[+10]	1	PDGFRB	pY771	Platelet-derived growth factor receptor beta OS=Homo sapiens OX=9606 GN=PDGFRB PE=1 SV=1
Peptide328	YAGEVY[+80]GMIR	YAGEVY[+80]GMIR[+10]	1	PI4KA	pY1154	Phosphatidylinositol 4-kinase alpha OS=Homo sapiens OX=9606 GN=PI4KA PE=1 SV=4
Peptide329	YC[+57]RPESQEHPEADPGSAAPY[+80]LK	YC[+57]RPESQEHPEADPGSAAPY[+80]LK[+8]	1	STAT3	pY705	Signal transducer and activator of transcription 3 OS=Homo sapiens OX=9606 GN=STAT3 PE=1 SV=2
Peptide330	YGTC[+57]IY[+80]QGR	YGTC[+57]IY[+80]QGR[+10]	2.945	DEFA1	pY85	Neutrophil defensin 1 OS=Homo sapiens OX=9606 GN=DEFA1 PE=1 SV=1
Peptide331	YHGHSMSDPGVSY[+80]R	YHGHSMSDPGVSY[+80]R[+10]	1	PDHA1	pY301	Pyruvate dehydrogenase E1 component subunit alpha, somatic form, mitochondrial OS=Homo sapiens OX=9606 GN=PDHA1 PE=1 SV=3
Peptide332	YIEDEDYY[+80]KASVTR	YIEDEDYY[+80]KASVTR[+10]	1	PTK2B	pY580	Protein-tyrosine kinase 2-beta OS=Homo sapiens OX=9606 GN=PTK2B PE=1 SV=2
Peptide333	YLSEMNY[+80]VHR	YLSEMNY[+80]VHR[+10]	1	EPHB3	pY754	Ephrin type-B receptor 3 OS=Homo sapiens OX=9606 GN=EPHB3 PE=1 SV=2
Peptide334	YSQNIY[+80]IQNR	YSQNIY[+80]IQNR[+10]	1	PKP2	pY631	Plakophilin-2 OS=Homo sapiens OX=9606 GN=PKP2 PE=1 SV=2
Peptide335	YSSDPTGALTEDSIDDTFLPVPEY[+80]INQSVPK	YSSDPTGALTEDSIDDTFLPVPEY[+80]INQSVPK[+8]	3.78539	EGFR	pY1092	Epidermal growth factor receptor OS=Homo sapiens OX=9606 GN=EGFR PE=1 SV=2
Peptide336	YTEFY[+80]HVPTHSDASK	YTEFY[+80]HVPTHSDASK[+8]	1	PDLIM5	pY251	PDZ and LIM domain protein 5 OS=Homo sapiens OX=9606 GN=PDLIM5 PE=1 SV=5
Peptide337	YTY[+80]SEWHSFTQPR	YTY[+80]SEWHSFTQPR[+10]	1	DSC3	pY818	Desmocollin-3 OS=Homo sapiens OX=9606 GN=DSC3 PE=1 SV=3
Peptide338	YVDSEGHLY[+80]TVPIR	YVDSEGHLY[+80]TVPIR[+10]	1	CAV1	pY14	Caveolin-1 OS=Homo sapiens OX=9606 GN=CAV1 PE=1 SV=4
Peptide339	YVLDDEY[+80]TSSVGSK	YVLDDEY[+80]TSSVGSK[+8]	1	BTK	pY551	Tyrosine-protein kinase BTK OS=Homo sapiens OX=9606 GN=BTK PE=1 SV=3
Peptide340	YYGY[+80]TGAFR	YYGY[+80]TGAFR[+10]	1	LTF	pY547	Lactotransferrin OS=Homo sapiens OX=9606 GN=LTF PE=1 SV=6
